# Combinations of *Spok* genes create multiple meiotic drivers in *Podospora*

**DOI:** 10.1101/562892

**Authors:** Aaron A. Vogan, S. Lorena Ament-Velásquez, Alexandra Granger-Farbos, Jesper Svedberg, Eric Bastiaans, Alfons J. M. Debets, Virginie Coustou, Hélène Yvanne, Corinne Clavé, Sven J. Saupe, Hanna Johannesson

**Author notes:** For correspondence: hanna. (HJ). These authors contributed equally to this work (Aaron A. Vogan, S. Lorena Ament-Velásquez).

## Abstract

Meiotic drive is the preferential transmission of a particular allele at a given locus during sexual reproduction. The phenomenon is observed as spore killing in a variety of fungal lineages, including *Podospora*. In natural populations of *Podospora anserina*, seven spore killers (*Psk*s) have been identified through classical genetic analyses. Here we show that the *Spok* gene family underlie the *Psk* spore killers. The combination of the various *Spok* genes at different chromosomal locations defines the spore killers and creates a killing hierarchy within the same population. We identify two novel *Spok* homologs that are located within a complex region (the *Spok* block) that reside in different chromosomal locations in given natural strains. We confirm that the individual SPOK proteins perform both the killing and resistance functions and show that these activities are dependent on distinct domains, a nuclease and a kinase domain respectively. Genomic data and phylogenetic analysis across ascomycetes suggest that the *Spok* genes disperse via cross-species transfer, and evolve by duplication and diversification within several lineages.
