## Supplementary material for "Combinations of *Spok* genes create multiple meiotic drivers in *Podospora*": Figure 4--source data 1

### Sheet: Paper
	Strains	Original	This study	Wa53	Wa87	Wa28	Wa21	Wa46	Y	Wa47	Wa58	Z	S	Wa100	Wa63	TG	Psk1xS5	Psk1xS14	Psk2xS5	Psk2xS14	Psk5xS5	Psk5xS14	Psk7xS5	Psk7xS14	CBS 237.71	TD
Focal Strain	Wa53	Psk-1	Psk-1	0 (307)
	Wa87	Psk-1	Psk-1	0 (183)	nd
	Wa28	Psk-2	Psk-2	nm	nm	nd																						Kills
	Wa21	Psk-3	Psk-2	nm	95 (143)	0 (323)	0 (217)																					Mutually resistant
	Wa46	Psk-4	naive	100 (9)	90 (148)	nm	69 (380)	nd																				Sensitive
	Y	Psk-5	Psk-5	21 (42)	25 (115)	92 (362)	91 (446)	92 (170)	0 (146)																			No killing
	Wa47	Psk-6	naive	100 (98)	94 (285)	78 (183)	76 (1012)	0 (118)	90 (289)	nd																		Unknown
	Wa58	Psk-7	Psk-7	22 (49)	nd	50 (18)	nm	71 (17)	36 (99)	58 (105)	nd																	Mutual killing
	Z	Psk-7	Psk-7	23 (261)	23 (250)	nd	100 (4)	68 (230)	40 (232)	nd	0 (55)	nd
	S	sensitive	Psk-S	93 (750)	93 (268)	nd	nm	nd	nm	nd	64 (11)	nd	nd
	Wa100	na	Psk-8	86 (134)	nd	nm	nm	76 (68)	94 (31)	53 (38)	nd	59 (281)	62 (299)	nm
	Wa63	na	Psk-S	94 (515)	91 (411)	66 (555)	65 (165)	29 (617)	94 (533)	37 (371)	nd	nd	nd	nd	nd
	TG	P. comata	Psk-5	nd	nd	91 (34)	nd	90 (164)	0 (93)	nd	nd	nd	nd	nd	95 (275)	nd
	Psk1xS5	Psk-1	Psk-1	0 (125)	nd	nd	nd	nd	nd	nd	15 (33)	nd	95 (173)	nd	nd	nd	nd
	Psk1xS14	Psk-1	Psk-1	0 (88)	0 (628)	nd	nd	nd	nd	nd	nd	nd	95 (256)	nd	nd	nd	nd	nd
	Psk2xS5	Psk-2	Psk-2	94 (146)	nd	nd	nd	nd	nd	nd	nd	nd	75 (234)	78 (151)	nd	nd	nd	78 (77)	nd
	Psk2xS14	Psk-2	Psk-2	nd	93 (307)	nd	nd	nd	nd	nd	nd	nd	71 (319)	78 (77)	nd	nd	nd	nd	nd	nd
	Psk5xS5	Psk-5	Psk-1	nd	0 (36)	nd	nd	nd	13 (175)	nd	nd	nd	96 (203)	nd	nd	nd	nd	0 (68)	nd	nd	nd
	Psk5xS14	Psk-5	Psk-1	0 (377)	0 (159)	nd	nd	nd	18 (395)	nd	nd	27 (263)	94 (392)	nd	nd	nd	nd	0 (297)	nd	nd	nd	nd
	Psk7xS5	Psk-7	Psk-7	nd	nd	nd	nd	nd	nd	nd	nd	nd	74 (51)	nd	nd	nd	nd	nd	nd	nd	nd	nd	nd
	Psk7xS14	Psk-7	Psk-7	nd	25 (549)	nd	nd	nd	nd	nd	nd	nd	58 (168)	63 (27)	nd	nd	nd	24 (294)	nd	nd	nd	27 (569)	nd	nd
	CBS 237.71	P. pauciseta	Psk-P1	nd	70 (141)	nd	nd	nd	nd	nd	nd	73 (122)	96 (132)	nd	nd	nd	nd	nd	nd	nd	nd	nd	nd	nd	nd
	TD	P. comata	Psk-C1	nd	nd	86 (252)	nd	nd	nm	92 (358)	nd	nm	nm	nd	96 (303)	66 (160)	nd	nd	nd	nd	nd	nd	nd	nd	nd	nd
