## Supplementary material for "Combinations of *Spok* genes create multiple meiotic drivers in *Podospora*": Figure 3--source data 2

### Sheet: Sheet1
strain	contig	start	end	direction	annotation
TG	PaTgp_NODE_71_length_179584_cov_72.966185_68596_96197_SPAdes	1	1013	p	P_5_20
TG	PaTgp_NODE_71_length_179584_cov_72.966185_68596_96197_SPAdes	1013	1524	p	Discoglosse (Beginning)
TG	PaTgp_NODE_71_length_179584_cov_72.966185_68596_96197_SPAdes	1525	4168	m	Crapaud
TG	PaTgp_NODE_71_length_179584_cov_72.966185_68596_96197_SPAdes	4169	16034	p	Grenouille (Full)
TG	PaTgp_NODE_71_length_179584_cov_72.966185_68596_96197_SPAdes	16035	16593	m	Crapaud
TG	PaTgp_NODE_71_length_179584_cov_72.966185_68596_96197_SPAdes	16997	17189	p	Solo Crapaud
TG	PaTgp_NODE_71_length_179584_cov_72.966185_68596_96197_SPAdes	17422	20340	p	Crapaud
TG	PaTgp_NODE_71_length_179584_cov_72.966185_68596_96197_SPAdes	20357	21038	m	Solo Hyla
TG	PaTgp_NODE_71_length_179584_cov_72.966185_68596_96197_SPAdes	21492	21696	m	Solo Crapaud
TG	PaTgp_NODE_71_length_179584_cov_72.966185_68596_96197_SPAdes	23240	23451	m	Solo Crapaud
TG	PaTgp_NODE_71_length_179584_cov_72.966185_68596_96197_SPAdes	23627	23881	p	Discoglosse (End)
TG	PaTgp_NODE_71_length_179584_cov_72.966185_68596_96197_SPAdes	26632	27602	p	P_0_1630
Yp	PaYp_utg000003l_pilon10_1104064_1119792_Nanopore	1	1013	p	P_5_20
Yp	PaYp_utg000003l_pilon10_1104064_1119792_Nanopore	1013	1524	p	Discoglosse (Beginning)	511
Yp	PaYp_utg000003l_pilon10_1104064_1119792_Nanopore	1525	4720	m	Crapaud
Yp	PaYp_utg000003l_pilon10_1104064_1119792_Nanopore	5124	5316	p	Solo Crapaud
Yp	PaYp_utg000003l_pilon10_1104064_1119792_Nanopore	5549	8467	p	Crapaud
Yp	PaYp_utg000003l_pilon10_1104064_1119792_Nanopore	8484	9165	m	Solo Hyla
Yp	PaYp_utg000003l_pilon10_1104064_1119792_Nanopore	9619	9823	m	Solo Crapaud
Yp	PaYp_utg000003l_pilon10_1104064_1119792_Nanopore	11367	11578	m	Solo Crapaud
Yp	PaYp_utg000003l_pilon10_1104064_1119792_Nanopore	11754	12008	p	Discoglosse (end)	254
Yp	PaYp_utg000003l_pilon10_1104064_1119792_Nanopore	14759	15729	p	P_0_1630
46	PaWa46p_unitig_10_Chr5_pilon_1142921_1158649_PacBio	1	1013	p	P_5_20
46	PaWa46p_unitig_10_Chr5_pilon_1142921_1158649_PacBio	1013	1524	p	Discoglosse (Beginning)
46	PaWa46p_unitig_10_Chr5_pilon_1142921_1158649_PacBio	1525	4720	m	Crapaud
46	PaWa46p_unitig_10_Chr5_pilon_1142921_1158649_PacBio	5124	5314	p	Solo Crapaud
46	PaWa46p_unitig_10_Chr5_pilon_1142921_1158649_PacBio	5549	8467	p	Crapaud
46	PaWa46p_unitig_10_Chr5_pilon_1142921_1158649_PacBio	8484	9165	m	Solo Hyla
46	PaWa46p_unitig_10_Chr5_pilon_1142921_1158649_PacBio	9619	9823	m	Solo Crapaud
46	PaWa46p_unitig_10_Chr5_pilon_1142921_1158649_PacBio	11367	11578	m	Solo Crapaud
46	PaWa46p_unitig_10_Chr5_pilon_1142921_1158649_PacBio	11754	12008	p	Discoglosse (End)
46	PaWa46p_unitig_10_Chr5_pilon_1142921_1158649_PacBio	14759	15729	p	P_0_1630
63	PaWa63p_unitig_2_Chr5_pilon_1123274_1174771_PacBio	1	1013	p	P_5_20
63	PaWa63p_unitig_2_Chr5_pilon_1123274_1174771_PacBio	1013	2623	p	Discoglosse (Beginning)
63	PaWa63p_unitig_2_Chr5_pilon_1123274_1174771_PacBio	2627	3066	m	Solo Crapaud
63	PaWa63p_unitig_2_Chr5_pilon_1123274_1174771_PacBio	3067	3328	p	Discoglosse (end)
63	PaWa63p_unitig_2_Chr5_pilon_1123274_1174771_PacBio	3548	3595	p	Pelobate
63	PaWa63p_unitig_2_Chr5_pilon_1123274_1174771_PacBio	3602	3794	m	Pelobate
63	PaWa63p_unitig_2_Chr5_pilon_1123274_1174771_PacBio	3851	4242	p	Pelobate
63	PaWa63p_unitig_2_Chr5_pilon_1123274_1174771_PacBio	4244	6109	p	Discoglosse (Full)
63	PaWa63p_unitig_2_Chr5_pilon_1123274_1174771_PacBio	6399	8726	m	Spok2
63	PaWa63p_unitig_2_Chr5_pilon_1123274_1174771_PacBio	9460	9594	m	Solo Grenouille (Part)
63	PaWa63p_unitig_2_Chr5_pilon_1123274_1174771_PacBio	9593	10217	p	Discoglosse (Beginning)
63	PaWa63p_unitig_2_Chr5_pilon_1123274_1174771_PacBio	10424	10619	p	Solo Crapaud
63	PaWa63p_unitig_2_Chr5_pilon_1123274_1174771_PacBio	10884	11077	m	Solo Crapaud
63	PaWa63p_unitig_2_Chr5_pilon_1123274_1174771_PacBio	11496	12176	p	Crapaud
63	PaWa63p_unitig_2_Chr5_pilon_1123274_1174771_PacBio	12179	12810	m	Solo Hyla
63	PaWa63p_unitig_2_Chr5_pilon_1123274_1174771_PacBio	14006	20446	p	Hyla (Full)
63	PaWa63p_unitig_2_Chr5_pilon_1123274_1174771_PacBio	21129	24472	p	Crapaud
63	PaWa63p_unitig_2_Chr5_pilon_1123274_1174771_PacBio	25372	32627	m	Crapaud (Full)
63	PaWa63p_unitig_2_Chr5_pilon_1123274_1174771_PacBio	33076	33266	p	Solo Crapaud
63	PaWa63p_unitig_2_Chr5_pilon_1123274_1174771_PacBio	33501	34048	p	Crapaud
63	PaWa63p_unitig_2_Chr5_pilon_1123274_1174771_PacBio	34052	37665	m	Grenouille (Last 1/4)
63	PaWa63p_unitig_2_Chr5_pilon_1123274_1174771_PacBio	37660	41900	m	Grenouille (First 1/4)
63	PaWa63p_unitig_2_Chr5_pilon_1123274_1174771_PacBio	41902	44275	p	Crapaud
63	PaWa63p_unitig_2_Chr5_pilon_1123274_1174771_PacBio	44292	44934	m	Solo Hyla
63	PaWa63p_unitig_2_Chr5_pilon_1123274_1174771_PacBio	45388	45592	m	Solo Crapaud
63	PaWa63p_unitig_2_Chr5_pilon_1123274_1174771_PacBio	47140	47342	m	Solo Crapaud
63	PaWa63p_unitig_2_Chr5_pilon_1123274_1174771_PacBio	47523	47777	p	Discoglosse (end)
63	PaWa63p_unitig_2_Chr5_pilon_1123274_1174771_PacBio	50528	51498	p	P_0_1630
Sp	PaSp_NODE_11_length_619160_cov_87.168213_332707_370539_SPAdes	1	1013	p	P_5_20
Sp	PaSp_NODE_11_length_619160_cov_87.168213_332707_370539_SPAdes	1013	2623	p	Discoglosse (Beginning)
Sp	PaSp_NODE_11_length_619160_cov_87.168213_332707_370539_SPAdes	2627	2815	m	Solo Crapaud
Sp	PaSp_NODE_11_length_619160_cov_87.168213_332707_370539_SPAdes	3067	3328	p	Discoglosse (End)
Sp	PaSp_NODE_11_length_619160_cov_87.168213_332707_370539_SPAdes	3548	3595	p	Pelobate
Sp	PaSp_NODE_11_length_619160_cov_87.168213_332707_370539_SPAdes	3602	3794	m	Pelobate
Sp	PaSp_NODE_11_length_619160_cov_87.168213_332707_370539_SPAdes	3851	4242	p	Pelobate
Sp	PaSp_NODE_11_length_619160_cov_87.168213_332707_370539_SPAdes	4244	6109	p	Discoglosse (Full)
Sp	PaSp_NODE_11_length_619160_cov_87.168213_332707_370539_SPAdes	6399	8726	m	Spok2
Sp	PaSp_NODE_11_length_619160_cov_87.168213_332707_370539_SPAdes	9460	9594	m	Solo Grenouille (Part)
Sp	PaSp_NODE_11_length_619160_cov_87.168213_332707_370539_SPAdes	9593	10217	p	Discoglosse (Beginning)
Sp	PaSp_NODE_11_length_619160_cov_87.168213_332707_370539_SPAdes	10424	10619	p	Solo Crapaud
Sp	PaSp_NODE_11_length_619160_cov_87.168213_332707_370539_SPAdes	10889	11075	m	Solo Crapaud
Sp	PaSp_NODE_11_length_619160_cov_87.168213_332707_370539_SPAdes	11496	12176	p	Crapaud
Sp	PaSp_NODE_11_length_619160_cov_87.168213_332707_370539_SPAdes	12177	12810	m	Solo Hyla
Sp	PaSp_NODE_11_length_619160_cov_87.168213_332707_370539_SPAdes	14006	14639	p	Solo Hyla
Sp	PaSp_NODE_11_length_619160_cov_87.168213_332707_370539_SPAdes	15320	18664	p	Crapaud
Sp	PaSp_NODE_11_length_619160_cov_87.168213_332707_370539_SPAdes	19564	26856	m	Crapaud (Full)
Sp	PaSp_NODE_11_length_619160_cov_87.168213_332707_370539_SPAdes	27266	27456	p	Solo Crapaud
Sp	PaSp_NODE_11_length_619160_cov_87.168213_332707_370539_SPAdes	27691	30609	p	Crapaud
Sp	PaSp_NODE_11_length_619160_cov_87.168213_332707_370539_SPAdes	30626	31268	m	Solo Hyla
Sp	PaSp_NODE_11_length_619160_cov_87.168213_332707_370539_SPAdes	31722	31926	m	Solo Crapaud
Sp	PaSp_NODE_11_length_619160_cov_87.168213_332707_370539_SPAdes	33470	33681	m	Solo Crapaud
Sp	PaSp_NODE_11_length_619160_cov_87.168213_332707_370539_SPAdes	33857	34112	p	Discoglosse (End)
Sp	PaSp_NODE_11_length_619160_cov_87.168213_332707_370539_SPAdes	36863	37833	p	P_0_1630
CBS237.71m	CBS237.71m_utg000002l_pilon10_1096049_1119319_Nanopore	1	2676	p	P_5_20
CBS237.71m	CBS237.71m_utg000002l_pilon10_1096049_1119319_Nanopore	3270	4103	m	Hit_Pa_6_7445
CBS237.71m	CBS237.71m_utg000002l_pilon10_1096049_1119319_Nanopore	7779	8525	p	Pp_1_1080_paralog
CBS237.71m	CBS237.71m_utg000002l_pilon10_1096049_1119319_Nanopore	8892	11637	p	Pp_1_1070_paralog
CBS237.71m	CBS237.71m_utg000002l_pilon10_1096049_1119319_Nanopore	12164	12949	p	Pp_1_1060_paralog
CBS237.71m	CBS237.71m_utg000002l_pilon10_1096049_1119319_Nanopore	13213	14381	m	Hit_Pa_3_980
CBS237.71m	CBS237.71m_utg000002l_pilon10_1096049_1119319_Nanopore	17261	17353	m	tRNA_Glu_CTC
CBS237.71m	CBS237.71m_utg000002l_pilon10_1096049_1119319_Nanopore	22301	23271	p	P_0_1630
Tdp	PcTdp_NODE_3_length_897101_cov_78.872256_74782_84354_SPAdes	1	2681	p	P_5_20
Tdp	PcTdp_NODE_3_length_897101_cov_78.872256_74782_84354_SPAdes	2888	4108	m	Hit_Pa_6_7445_pseudogene
Tdp	PcTdp_NODE_3_length_897101_cov_78.872256_74782_84354_SPAdes	8605	9573	p	P_0_1630
