## Supplementary material for "Combinations of *Spok* genes create multiple meiotic drivers in *Podospora*": Figure 4--source data 2

### Sheet: Sheet1
		2-spore ascus	Mat+ Parent		Mat- Parent
Cross	Killer type	Ascospore	+	-	+	-	Selfing	Result	Notes
Wa28xS14+ x Wa100-	Psk-2 x Psk-8	1a					Killling	Mutual Killing
		1b	Killing				Killling
		2a	Killing				Killling
		2b	Killling				Killling
		3b		Killing
Y- x Wa58+	Psk-5 x Psk-7	2b	No Killing		No Killing
Z- x Y+	Psk-5 x Psk-7	1b		Killing		No Killing
S- x Wa100+	Psk-S x Psk-8	2a	No Killing	No Killing	Killling	Killing		Mutual Killing
		2b	No Killing		Killling	Killing
		3a	No Killing			Killing
		3b			Killling
Z- x Wa100+	Psk-8 x Psk-7	3b		Killing	No Killing	No Killing	No killing	Z- Dominant
Wa63- x TD+	Psk-S x Psk-C1	1a	No Killing					TD+ Dominant
		1b	No Killing
		2a	No Killing
		2b	No Killing
		3a				Killing	No Killing
		3b	No Killing
Wa28- x TD+	Psk-2 x Psk-C1	1a					No killing
		1b	No Killing			Killing	No killing	TD+ Dominant
		2a
		3a
CBS 237.71- x Wa87+	Psk-P1 x Psk-1	1a					No Killing
		1b
		3a
CBS 237.71- x S+	Psk-P1 x Psk-S	2a	Killling	Killing	No Killing	Killing	Killing	Mutual Killing
		3b	Killing	Killing			Killing
CBS 237.71- x Z+	Psk-P1 x Psk-S	3b
TG- x TD+	Psk-5 x Psk-C1	1a	No Killing		No Killing
		1b	No Killing		No Killing
		2a	No Killing		No Killing	No Killing	No Killing	Mutual Resistance
		3b		No Killing		No Killing	No Killing
TG- x Wa63+	Psk-5 x Psk-S	1a		Killing	Killing	No Killing	Killing
		1b	Killing	Killing	No Killing?	No Killing
		2a	Killing	No Killing	Killling	Killing	Killing	Mutual Killing
		3a		Killing		No Killing	Killling
		3b		Killing		No Killing
Z- x Wa28xS5+	Psk-2 x Psk-7	1a	Killing		No Killing	No Killing	No Killing	Z- Dominant
		3b	Killing		No Killing	No Killing	No Killing
Wa46- x Wa63+	Naïve x Psk-S	1b	No Killing		Killing			Wa63 Dominant
Wa63- x Wa46+	Psk-S x Naïve	3a	Killing		No Killing	No Killing	No Killing	Wa63 Dominant
