## Supplementary file 2 for "Combinations of *Spok* genes create multiple meiotic drivers in *Podospora*"

### Sheet: Paper
Sample	n	n:500	n:N50	min	N50	max	sum	Coverage (%) Podan2	Depth (x) Podan2
Wa21-	970	374	62	78	193021	707794	35725240	98.839	77.97
Wa28-	994	418	65	78	183664	558689	35771874	98.72	81.34
Wa46+	818	310	51	78	216421	699191	35645984	98.426	109.52
Wa53-	890	397	66	78	190338	507559	35677594	98.794	78.94
Wa58-	1027	369	57	78	205324	762627	35814649	98.837	88.86
Wa63+	1062	384	59	78	187776	800384	35756313	98.76	78.15
Wa87+	1002	424	64	78	185326	733367	35756068	98.749	73.8142
Wa100+	947	362	57	78	202397	656579	35669105	98.729	81.76
Y+	922	353	61	78	201155	607812	35651951	98.701	83.45
Tg+	1691	363	53	78	212705	720952	35900299	98.847	159.181
S-	835	232	31	78	399689	1078867	35736749	99.625	171.51
S+	846	222	32	78	387552	897044	35746503	99.66	188.49
Psk1xS5-	987	354	50	74	216214	763094	35650570	99.205	89.28
Psk2xS5+	972	345	57	78	205337	733852	35812582	99.448	83.6
Psk5xS5+	1024	349	53	78	216057	820127	35774894	99.475	94.67
Psk7xS5+	1091	415	57	78	193827	787007	35769471	99.497	74.98
Td+	1199	261	39	78	279289	1225670	34708648	92.361	164.283
CBS237.71-	1110	320	51	78	215612	759503	35724872	94.398	103.919
									Mean in Qualimap
