## Supplementary file 1 for "Combinations of *Spok* genes create multiple meiotic drivers in *Podospora*"

### Sheet: Paper
Sample	Technology	Assembler	Scaffolds	Chromosomes	N50	GC content	Size (bp)	Mean Depth (x)	No. Reads	Mean Read Length (bp)
Wa21-	PacBio	HGAP 3.0	49	9	5072077	51.16	36621833	64.9	313285	11863
Wa28-	PacBio	HGAP 3.0	20	7	5076451	51.16	36188383	66.3	327199	10105
Wa46+	PacBio	HGAP 3.0	53	9	4049844	51.28	36690952	102.1	363721	12949
Wa53-	PacBio	HGAP 3.0	18	7	4924600	51.39	36048464	72.05	327523	11382
Wa58-	PacBio	HGAP 3.0	39	7	5037165	51.09	36689360	97.92	354055	13130
Wa63+	PacBio	HGAP 3.0	26	7	4906965	51.14	36402318	101.46	351077	12562
Wa87-	PacBio	HGAP 3.0	48	9	4338434	51.23	36790896	91.85	356924	12928
Wa100+	PacBio	HGAP 3.0	36	7	5096375	51.35	36609213	101.5	361645	12857
Y+	MinION	Miniasm 0.2	13	9	4829192	51.55	35774175	34.7	697535	1951.88
TG+	MinION	Miniasm 0.2	19	13	4298402	51.48	35779484	37.8	1286164	1383.79
CBS237.71-	MinION	Miniasm 0.2	31	15	3909338	54.36	42156593	25.5	240014	6188.33
Reference S				7	4734292	52.17	35010595

### Sheet: Kappa
Sample	Phenotype	Scaffolds	Chrs	rDNA	Mitochondrial	N50	Size	Coverage
Wa21-	Psk-3 (Psk-2)	49	9	8	29	5072077	36621833	64.9
Wa28-	Psk-2	20	7	0	12	5076451	36188383	66.3
Wa46+	Psk-4 (naive)	53	9	30	11	4049844	36690952	102.1
Wa53-	Psk-1	18	7	0	10	4924600	36048464	72.05
Wa58-	Psk-7	39	7	1	30	5037165	36689360	97.92
Wa63+	wt	26	7	0	19	4906965	36402318	101.46
Wa87-	Psk-1	48	9	16	23	4338434	36790896	91.85
Wa100+	?	36	7	10	19	5096375	36609213	101.5
Reference S			7			4734292	35010595
